# NordicTraits: imputed species-level functional trait dataset for vascular plants of Denmark, Finland, Iceland, Norway and Sweden

**DOI:** 10.64898/2026.03.03.709463

**Authors:** Pekka Niittynen, Risto K. Heikkinen, Maria H. Hällfors, Aino-Maija Määttänen, Veera Norros, Julia Kemppinen

## Abstract

The NordicTraits dataset provides the first comprehensive, imputed, and openly available species-level functional trait resource for all native vascular plants across Denmark, Finland, Iceland, Norway, and Sweden. Functional traits such as plant height, seed mass, and leaf nitrogen content are critical for understanding plant strategies, ecosystem processes including the services they provide to human society, and predicting biodiversity responses to environmental change. The Nordic region has a rich botanical history. However, the absence of a unified trait database has limited trait-based ecological research in this region that is under rapid climate change. To address this gap, we compiled and harmonized trait data from major global databases and regional sources, covering 3,099 vascular plant species. We utilized all together 205 traits in the imputation model with the source data covering, on average, 54% (5–81%) of the species. We employed rigorous data cleaning, taxonomic standardization, and a Random Forest-based imputation framework to fill the missing values, while incorporating phylogenetic information to improve accuracy. The final dataset includes 44 selected key functional traits with no missing values, including both continuous and categorical traits and enabling robust analyses of plant strategies and responses to environmental gradients across the region’s diverse temperate, boreal, arctic, and alpine ecosystems. The dataset is particularly valuable for large-scale, multi-species studies, and those focusing on functional community assessments across a wide range of vegetation types. NordicTraits facilitates the paradigm shift from species-based to trait-based ecology, supporting research on biodiversity, conservation, and climate change impact predictions in northern Europe.
