## Supplementary materials for "NordicTraits: imputed species-level functional trait dataset for vascular plants of Denmark, Finland, Iceland, Norway and Sweden"

### Sheet: EVA_statistics
trait	prop_species_covered	phylo_signal_raw	phylo_signal_missingness	R	NRMSE	PCC	Kappa	R_sp	NRMSE_sp	PCC_sp	Kappa_sp
dispersal_distance_class	0.67	0.97	0.79	0.945634	0.362282			0.375824	1.0707
dispersal_vector	0.73	0.97	0.84			0.903986	0.85558			0.613879	0.312168
seed_buoyancy	0.24	0.74	0.47	0.516023	0.857997			0.481983	0.881073
seed_terminal_velocity	0.3	0.96	0.55	0.839425	0.569637			0.352972	0.953399
palatability	0.19	0.88	0.46	0.741813	0.708824			0.693696	0.796606
growth_form	0.47	0.92	0.66			0.858333	0.779361			0.584699	0.158341
growth_form_aquatic	0.71	0.87	0.84			0.982955	0.735058			0.957875	0
woodiness	0.57	0.95	0.71			0.972222	0.843996			0.897375	0.0365756
LDMC	0.54	0.9	0.72	0.837562	0.556271			0.512138	0.870911
SLA	0.6	0.81	0.76	0.741539	0.670952			0.236989	1.06713
leaf_C	0.25	0.68	0.51	0.605475	0.81409			0.141851	1.2538
leaf_CN_ratio	0.22	0.54	0.57	0.678484	0.755437			0.386911	0.956522
leaf_N	0.34	0.76	0.6	0.738638	0.68201			0.456169	0.913292
leaf_NP_ratio	0.18	0.74	0.63	0.456892	0.898232			0.10805	1.02225
leaf_P	0.26	0.66	0.6	0.66046	0.774668			0.219711	1.0508
leaf_chlorophyll	0.11	0.69	0.49	0.544542	0.838555			0.249563	0.974003
longevity	0.73	0.88	0.81	0.926241	0.384065			0.230415	1.05918
fruit_type	0.37	0.82	0.81			0.888889	0.82882			0.732639	0.550392
nectar_production	0.71	0.99	0.88	0.911607	0.420087			0.675928	0.755447
pollinator_type	0.67	0.83	0.85			0.714286	0.644101			0.48723	0.370014
seed_bank_persistency	0.44	0.84	0.62	0.742357	0.687937			0.171216	1.0414
seed_dormancy	0.34	0.84	0.74	0.706721	0.713608			0.349897	1.04145
seed_longevity_index	0.38	0.6	0.59	0.647623	0.776474			0.148425	1.04964
seed_mass	0.65	0.99	0.81	0.860973	0.530096			0.310092	0.968702
RDMC	0.07	0.74	0.52	0.40397	0.908336			-0.0329438	1.08815
SRA	0.06	0.23	0.38	0.672627	0.777353			-0.128142	1.0503
SRL	0.14	0.11	0.5	0.394347	0.917361			0.0202725	1.06013
mycorrhiza_colonization_intensity	0.38	0.88	0.57	0.768233	0.654249			0.637395	0.779247
mycorrhiza_type	0.72	0.98	0.86			0.962121	0.917914			0.873874	0.716094
root_N	0.13	0.73	0.54	0.63047	0.817743			0.45132	0.893835
root_P	0.05	0.78	0.48	0.440975	0.896755			-0.0252334	1.00409
root_mass_fraction	0.14	0.68	0.54	0.578584	0.819518			0.322358	1.00171
height	0.78	0.94	0.84	0.915775	0.405715			0.191451	1.12598
leaf_area	0.6	0.95	0.78	0.937244	0.370741			0.422447	0.970619
leaf_length	0.35	0.86	0.75	0.839499	0.556053			0.41292	0.973451
leaf_mass	0.54	0.93	0.71	0.924514	0.408448			0.424419	0.956596
leaf_thickness	0.22	0.41	0.58	0.662622	0.761676			0.418174	0.91946
rooting_depth	0.2	0.28	0.62	0.655618	0.782185			0.190069	0.983205
Grime_strategy	0.55	0.66	0.79			0.955882	0.944211			0.34965	0.00864704
carnivory	0.75	1	0.84			0.996377	0.498638			0.998252	0
leaf_phenology	0.5	0.51	0.72			0.757812	0.433763			0.612821	0.0816804
nitrogen_fixation	0.75	0.97	0.87			0.998188	0.984111			1	1
parasitism	0.73	1	0.83			0.996377	0.898623			0.991135	0
photosynthetic_pathway	0.81	0.96	0.75			0.981667	0.348727			0.980738	-0.00214477
