## Supplementary materials for "NordicTraits: imputed species-level functional trait dataset for vascular plants of Denmark, Finland, Iceland, Norway and Sweden"

### Sheet: Sheet1
trait	N_nordic_species	example_values	N_unique_values	type	category	final_trait_name
buoyancy	744	0.756, 0.94, 0.786, 0.962, 0.929	280	numerical	dispersal	seed_buoyancy
LEDA_terminal_velocity	919	1.52, 0.78, 0.87, 0.99, 1.4	413	numerical	dispersal	seed_terminal_velocity
Lososova_dispersal_distance_class	2083	4, 2, 6, 1, 3	6	numerical	dispersal	dispersal_distance_class
Tyler_seed_disperser	2261	AirW, Passive, Myr, Veg, Bird	10	categorical	dispersal	dispersal_vector
GIFT_dispersal_anemochor	1922	1, 0	2	binary	dispersal
GIFT_dispersal_anthropochor	1922	0, 1	2	binary	dispersal
GIFT_dispersal_autochor	1922	0, 1	2	binary	dispersal
GIFT_dispersal_hydrochor	1922	0, 1	2	binary	dispersal
GIFT_dispersal_myrmecochor	1922	0, 1	2	binary	dispersal
GIFT_dispersal_unspecialized	1922	0, 1	2	binary	dispersal
GIFT_dispersal_zoochor	1922	0, 1	2	binary	dispersal
LEDA_dispersal_type	1718	zoochor, autochor, hemerochor, nautochor, other	6	categorical	dispersal
LEDA_seed_dispersal_structure	1354	No appendages, Flat appendages, Elongated appendages, Other specialisation, Balloon structures	6	categorical	dispersal
LEDA_seed_hooked_structure	422	not hooked, hooked	2	binary	dispersal
Lososova_dispersal_anthropogenic	2204	yes, no	2	binary	dispersal
Lososova_dispersal_mode	2204	Anemochory, Local non-specific dispersal, Hydrochory, Endozoochory, Dyszoochory	7	categorical	dispersal
TR8_dispersal_agochor	889	0, 1	2	binary	dispersal
TR8_dispersal_autochor	889	1, 0	2	binary	dispersal
TR8_dispersal_ballochor	889	0, 1	2	binary	dispersal
TR8_dispersal_blastochor	889	0, 1	2	binary	dispersal
TR8_dispersal_boleochor	889	0, 1	2	binary	dispersal
TR8_dispersal_chamaechor	889	0, 1	2	binary	dispersal
TR8_dispersal_dysochor	889	1, 0	2	binary	dispersal
TR8_dispersal_endozoochor	889	0, 1	2	binary	dispersal
TR8_dispersal_epizoochor	889	1, 0	2	binary	dispersal
TR8_dispersal_hemerochor	889	0, 1	2	binary	dispersal
TR8_dispersal_meteorochor	889	1, 0	2	binary	dispersal
TR8_dispersal_nautochor	889	1, 0	2	binary	dispersal
TR8_dispersal_ombrochor	889	0, 1	2	binary	dispersal
TR8_dispersal_speirochor	889	0, 1	2	binary	dispersal
palatability	574	6, 3, 4, 8, 2.5	21	numerical	ecosystem	palatability
palatability_class	368	none, low, medium, high	4	categorical	ecosystem
Midolo_disturbance_frequency_indicator	1884	0.02225, 0.12989, 0.03984, 0.42278, 0.04615	1875	numerical	environment
Midolo_disturbance_severity_indicator	1884	0.6958, 0.835, 0.6918, 0.72226, 0.69843	1825	numerical	environment
Midolo_grazing_pressure_indicator	1884	0.19519, 0.2, 0.19643, 0.18109, 0.18685	1757	numerical	environment
Midolo_mowing_frequency_indicator	1884	0.00355, 0.02182, 0.01173, 0.17333, 0.01233	1795	numerical	environment
Midolo_N_EUNIS_habitats	1884	82, 6, 48, 71, 107	152	numerical	environment
Midolo_soil_disturbance_indicator	1884	0.1067, 0.27, 0.10363, 0.23847, 0.11235	1779	numerical	environment
Tichy_ellenberg_light	1788	7, 5.7, 6.2, 4.7, 5	110	numerical	environment
Tichy_ellenberg_moisture	1723	6.1, 5, 6.2, 5.6, 5.1	154	numerical	environment
Tichy_ellenberg_nutrients	1668	5.5, 5, 5.4, 6.8, 6.3	125	numerical	environment
Tichy_ellenberg_pH	1716	5.3, 4, 7.3, 6.8, 6.5	114	numerical	environment
Tichy_ellenberg_salt_tolerance	1866	0, 0.2, 1, 0.9, 0.1	80	numerical	environment
Tichy_ellenberg_temperature	1363	4.7, 4, 6.4, 5.8, 6.8	122	numerical	environment
Tyler_cold_requirement	2201	3, 4, 2, 7, 11	19	numerical	environment
Tyler_continentality	2050	3, 4, 5, 7, 8	9	numerical	environment
Tyler_habitat_Alnus_glutinosa_swamp	2275	0, 3, 7, 1, 2	8	numerical	environment
Tyler_habitat_Arable_land	2275	0, 8, 6, 3, 7	10	numerical	environment
Tyler_habitat_Base_poor_wasteland	2275	0, 1, 2, 4, 5	9	numerical	environment
Tyler_habitat_Base_rich_wasteland	2275	0, 6, 2, 1, 5	10	numerical	environment
Tyler_habitat_Cacareous_conifer_forest	2275	0, 1, 2, 3, 5	8	numerical	environment
Tyler_habitat_Calcareous_rock	2275	0, 1, 3, 2, 10	9	numerical	environment
Tyler_habitat_Dry_heath	2275	0, 1, 2, 4, 10	9	numerical	environment
Tyler_habitat_Dry_meadow	2275	0, 1, 3, 2, 4	9	numerical	environment
Tyler_habitat_Eutrophic_water_shores	2275	0, 1, 10, 7, 5	10	numerical	environment
Tyler_habitat_Fraxinus_Ulmus_Alnus_incana_swamp	2275	0, 1, 3, 2, 5	10	numerical	environment
Tyler_habitat_Gravelly_ground	2275	0, 2, 1, 10, 5	10	numerical	environment
Tyler_habitat_Heath_type_coniferous_forest	2275	0, 1, 2, 4, 3	8	numerical	environment
Tyler_habitat_Heath_type_deciduous_forest	2275	0, 3, 1, 2, 4	9	numerical	environment
Tyler_habitat_Hedgerows_thickets,_wood_margins_and_groves	2275	0, 10, 4, 5, 6	11	numerical	environment
Tyler_habitat_Herb_rich_coniferous_forest	2275	3, 0, 1, 6, 2	8	numerical	environment
Tyler_habitat_Herb_rich_deciduous_forest	2275	3, 0, 4, 2, 1	9	numerical	environment
Tyler_habitat_Intermediate_deciduous_forest	2275	4, 0, 1, 2, 5	9	numerical	environment
Tyler_habitat_Intermediate_rich_fen	2275	0, 2, 1, 5, 3	9	numerical	environment
Tyler_habitat_Mesotrophic_water_shores	2275	0, 3, 2, 5, 7	9	numerical	environment
Tyler_habitat_Moist_calcareous_meadow	2275	0, 1, 2, 10, 6	10	numerical	environment
Tyler_habitat_Moist_heath	2274	0, 2, 3, 1, 4	9	numerical	environment
Tyler_habitat_Moist_meadow	2275	0, 2, 1, 5, 3	9	numerical	environment
Tyler_habitat_Oligotrophic_water_shores	2275	0, 2, 1, 4, 3	9	numerical	environment
Tyler_habitat_Picea_swamp	2275	0, 1, 2, 3, 5	7	numerical	environment
Tyler_habitat_Pinus_Betula_swamp	2275	0, 2, 1, 3, 5	9	numerical	environment
Tyler_habitat_Poor_acidic_fen	2274	0, 2, 1, 5, 3	9	numerical	environment
Tyler_habitat_Raised_bog	2274	0, 5, 1, 2, 3	7	numerical	environment
Tyler_habitat_Rich_calcareous_fen	2275	0, 2, 1, 3, 4	9	numerical	environment
Tyler_habitat_Ruderal	2275	0, 10, 4, 1, 5	11	numerical	environment
Tyler_habitat_Sand_steppe	2275	0, 5, 1, 3, 7	8	numerical	environment
Tyler_habitat_sandy_stony_rocky_sea_shores	2275	0, 1, 5, 3, 2	11	numerical	environment
Tyler_habitat_Sea_shore_meadows	2275	0, 1, 2, 7, 6	10	numerical	environment
Tyler_habitat_Siliceous_rock	2275	0, 1, 2, 5, 3	9	numerical	environment
Tyler_habitat_Steppic_meadow	2274	0, 1, 7, 5, 2	9	numerical	environment
Tyler_habitat_Subalpine_Betula_forest	2275	0, 2, 3, 4, 7	8	numerical	environment
Tyler_habitat_Tall_herb_sedge_reed_meadow	2275	0, 1, 3, 10, 2	9	numerical	environment
Tyler_habitat_Ultrabasic_rock	2275	0, 1, 2, 10, 3	9	numerical	environment
Tyler_habitat_Vaccinium_type_coniferous_forest	2275	0, 1, 2, 4, 5	7	numerical	environment
Tyler_Heat_requirement	2227	10, 13, 9, 12, 3	14	numerical	environment
Tyler_light_requirement	2231	2, 3, 4, 6, 5	8	numerical	environment
Tyler_moisture_requirement	2225	5, 4, 2, 6, 10	12	numerical	environment
Tyler_nitrogen_requirements	2114	5, 6, 7, 4, 3	9	numerical	environment
Tyler_pH_optima	2156	5, 6, 4, 7, 8	8	numerical	environment
Tyler_phosphorus_requirements	2260	3, 4, 5, 2, 1	5	numerical	environment
Tyler_salinity_tolerance	2274	1, 2, 3, 4, 5	5	numerical	environment
Tyler_temperature_optimum	2201	5, 6, 3, 7, 4	18	numerical	environment
Tyler_tolerance_disturbance	1873	1, 5, 3, 2, 4	9	numerical	environment
Tyler_tolerance_grazing	2189	1, 2, 3, 5, 4	8	numerical	environment
aquatic	2193	terrestrial, aquatic, semiaquatic	3	categorical	growth_form	growth_form_aquatic
LEDA_growth_form	1459	Phanerophyte, Chamaephyte, Hemicryptophyte, Cryptophyte, Therophyte	8	categorical	growth_form	growth_form
LEDA_woodiness	1757	woody, non-woody, semi-woody	3	categorical	growth_form	woodiness
climber_1	2295	self-supporting, obligatory, facultative	3	categorical	growth_form
climber_2	2010	self-supporting, liana, vine	3	categorical	growth_form
Drevojan_growth_form_dwarf_shrub	2262	no, yes	2	binary	growth_form
Drevojan_growth_form_epiphyte	2262	no, yes	2	binary	growth_form
Drevojan_growth_form_herbaceous_liana	2262	no, yes	2	binary	growth_form
Drevojan_growth_form_shrub	2262	no, yes	2	binary	growth_form
Drevojan_growth_form_tree	2262	yes, no	2	binary	growth_form
Drevojan_growth_form_woody liana	2262	no, yes	2	binary	growth_form
Drevojan_Raunkiaer_chamaephyte	2262	no, yes	2	binary	growth_form
Drevojan_Raunkiaer_geophyte	2262	no, yes	2	binary	growth_form
Drevojan_Raunkiaer_hemicryptophyte	2262	no, yes	2	binary	growth_form
Drevojan_Raunkiaer_hydrophyte	2262	no, yes	2	binary	growth_form
Drevojan_Raunkiaer_phanerophyte	2262	yes, no	2	binary	growth_form
Drevojan_Raunkiaer_therophyte	2262	no, yes	2	binary	growth_form
GIFT_growth_form_1	2428	tree, semitree, herb, shrub	4	categorical	growth_form
GIFT_lifeform1_chamaephyte	2088	0, 1	2	binary	growth_form
GIFT_lifeform1_cryptophyte	2088	0, 1	2	binary	growth_form
GIFT_lifeform1_hemicryptophyte	2088	0, 1	2	binary	growth_form
GIFT_lifeform1_phanerophyte	2088	1, 0	2	binary	growth_form
GIFT_lifeform1_therophyte	2088	0, 1	2	binary	growth_form
GIFT_lifeform2_chamaephyte	2088	0, 1	2	binary	growth_form
GIFT_lifeform2_hemicryptophyte	2088	0, 1	2	binary	growth_form
GIFT_lifeform2_phanerophyte	2088	1, 0	2	binary	growth_form
GIFT_lifeform2_therophyte	2088	0, 1	2	binary	growth_form
LEDA_branching	1681	yes, no	2	binary	growth_form
LEDA_buds_above_ground	1441	perennial, perennial & seasonal, seasonal, seasonal & potential, perennial & potential	6	categorical	growth_form
LEDA_buds_below_ground	1143	potential, perennial, seasonal, perennial & potential, seasonal & potential	6	categorical	growth_form
LEDA_buds_surface	1368	perennial, seasonal, potential, seasonal & potential	4	categorical	growth_form
LEDA_leaf_distribution	1885	leaves distributed regularly along the stem, semi-rosette, rosette / tufted plant above ground, above ground in water or on water surface, Tufts and crowns, leaves concentrated as a rosette at the top of taller shoot or vegetative stem, shoot scarcely foliated	6	categorical	growth_form
LEDA_shoot_growth_form	1824	Stem erect, Emergent, attached to the substrate, Stem ascending to prostrate, Submerged, attached to the substrate, Stem prostrate	8	categorical	growth_form
LDMC	1686	0.364158823529412, 0.3455, 0.34733534299293, 0.323288610609593, 0.354428533716013	1634	numerical	leaf_economic	LDMC
leaf_C	765	504.6, 461.125, 467.2, 485.919616666667, 465.841631945	750	numerical	leaf_economic	leaf_C
leaf_chlorophyll	352	4, 4.2942622325717, 11.69, 8.035631547, 6.424528431	323	numerical	leaf_economic	leaf_chlorophyll
leaf_CN_ratio	684	21.6894068315395, 11.7617482174641, 29.7176749305181, 34.698432624, 28.8046846635409	659	numerical	leaf_economic	leaf_CN_ratio
leaf_N	1052	15.7945779042052, 13.7666666666667, 23.8373710137903, 26.145, 21.7114006410256	1006	numerical	leaf_economic	leaf_N
leaf_NP_ratio	563	10.8312540599062, 13.27272727, 12.4191608215108, 13.6771683669019, 11.1602893423379	557	numerical	leaf_economic	leaf_NP_ratio
leaf_P	792	1.50054867468332, 1.55, 1.78755978763893, 2.47108668402778, 1.89058555555556	704	numerical	leaf_economic	leaf_P
SLA	1848	6.19456921544827, 9.55333333333333, 15.5789160935257, 24.4282530775562, 21.5163093143377	1835	numerical	leaf_economic	SLA
leaf_13C	370	-27.66, -27.4118, -27.03, -28.7, -27.21	350	numerical	leaf_economic
leaf_15N	254	-3.804, -1.45333333333333, -2.95435602563763, -3.1295, -0.537422064365281	252	numerical	leaf_economic
leaf_area_leaflet	549	3.34934603685659, 3.6218279618522, 7.146154154067, 7.85697981399448, 8.91714110798919	518	numerical	leaf_economic
leaf_CN_ratio_class	282	High, Medium, Low	3	categorical	leaf_economic
leaf_N_area	768	3.1910251535213, 2.0056000000012, 1.80197364427315, 1.26765049197517, 1.03832591612657	768	numerical	leaf_economic
leaf_P_area	385	0.25396317702948, 0.157648028249161, 0.0788194500681426, 0.0930838062537588, 0.142377151308856	383	numerical	leaf_economic
Tyler_longevity	2256	4, 2, 3, 1, 0	5	numerical	longevity	longevity
age_first_flowering	951	Over 5 years, Between 1 and 5 years, Within 1 year	3	categorical	longevity
LEDA_lifespan	1331	perennials, annuals, strict monocarpic bi-annuals and poly-annuals	3	categorical	longevity
Tyler_extreme_phenology	1578	3, 4, 1, 2, 5	8	numerical	phenology
Tyler_phenology	1578	6, 5, 10, 8, 9	15	numerical	phenology
fruit_type	1155	achene, berry, drupe, capsule, nut	9	categorical	reproduction	fruit_type
LEDA_seed_longevity_index	1192	0, 0.063, 0.02, 0.186, 0.586	299	numerical	reproduction	seed_longevity_index
seed_mass	2003	3.98920069793545, 3.06577125293196, 3.99203846638279, 3.57831566998505, 4.69376949478503	1985	numerical	reproduction	seed_mass
Tyler_nectar_production	2193	1, 6, 5, 2, 3	7	numerical	reproduction	nectar_production
Tyler_pollinator_dependence	2078	0b, 0c, 2, 1b, 0a	12	categorical	reproduction	pollinator_type
Tyler_seed_bank	1356	1, 3, 2, 4	4	numerical	reproduction	seed_bank_persistency
Tyler_seed_dormancy	1055	4, 2, 3, X, 1	5	numerical	reproduction	seed_dormancy
GIFT_pollination_animal_bee	1324	0, 1	2	binary	reproduction
GIFT_pollination_animal_beetle	1324	0, 1	2	binary	reproduction
GIFT_pollination_animal_bird	1324	0, 1	2	binary	reproduction
GIFT_pollination_animal_butterfly	1324	0, 1	2	binary	reproduction
GIFT_pollination_animal_fly	1324	0, 1	2	binary	reproduction
GIFT_pollination_animal_moth	1324	0, 1	2	binary	reproduction
GIFT_pollination_syndrome	1630	abiotic, biotic	2	binary	reproduction
GIFT_pollination_syndrome_bird	1656	0, 1	2	binary	reproduction
GIFT_pollination_syndrome_insect	1656	0, 1	2	binary	reproduction
GIFT_pollination_syndrome_other	1656	0, 1	2	binary	reproduction
GIFT_pollination_syndrome_water	1656	0, 1	2	binary	reproduction
GIFT_pollination_syndrome_wind	1656	1, 0	2	binary	reproduction
GIFT_reproduction_asexual_1	1373	absent, present	2	binary	reproduction
GIFT_reproduction_sexual_1	655	dioecious, monoecious, bisexual	3	categorical	reproduction
LEDA_seed_number_flower	448	1, 12, 4, 2, 42	134	numerical	reproduction
LEDA_seed_number_plant	980	3096, 5110, 2473, 825, 0	760	numerical	reproduction
propagation_type_seed	943	1, 0	2	binary	reproduction
propagation_type_vegetative	943	0, 1	2	binary	reproduction
TR8_pollination_syndrome_insect	1276	0, 1	2	binary	reproduction
TR8_pollination_syndrome_none	1276	0, 1	2	binary	reproduction
TR8_pollination_syndrome_selfed	1276	0, 1	2	binary	reproduction
TR8_pollination_syndrome_water	1276	0, 1	2	binary	reproduction
TR8_pollination_syndrome_wind	1276	1, 0	2	binary	reproduction
TRY_pollination_syndrome	1225	wind, insect, selfed, water	4	categorical	reproduction
mycorrhiza_colonization_intensity	1164	7, 18, 77.3333333333333, 96, 72	169	numerical	root	mycorrhiza_colonization_intensity
RDMC	204	0.266, 0.22608696, 0.068117495, 0.11, 0.2858777115	198	numerical	root	RDMC
root_mass_fraction	446	0.093980999, 0.439501965142857, 0.291195769571429, 0.536411237686441, 0.329072666214286	428	numerical	root	root_mass_fraction
root_N	397	10.835, 12.54, 16.0735660775, 9.326929059, 10.238	378	numerical	root	root_N
root_P	159	1.4, 1.509166195, 1.1, 1.6, 2.265784692	143	numerical	root	root_P
SRA	198	280.35, 405.45, 233.2, 236.3, 2570.199718	198	numerical	root	SRA
SRL	435	22.12, 265.060300362246, 354.053746556474, 19.38508677, 25.574038415	433	numerical	root	SRL
Tyler_mycorrhiza_type	2231	EM, AM/EM, AM, None, OrkM	9	categorical	root	mycorrhiza_type
leaf_area	1851	3.56298103486858, 4.08802950897694, 8.16894741742884, 8.46591034695643, 8.87679433938656	1779	numerical	size	leaf_area
height	2425	8.08124178894453, 8.35760112519546, 7.09008531251283, 7.25124658166534, 7.60067611882621	2341	numerical	size	height
leaf_length	1099	21, 43.75, 55, 128.666666666667, 100	359	numerical	size	leaf_length
leaf_mass	1658	2.24498545747781, 4.47281992425363, 5.37110049552989, 5.93798202659709, 6.50125253697131	1647	numerical	size	leaf_mass
leaf_thickness	686	0.5191603125, 0.4738, 0.172455, 0.1335, 0.116417010296444	587	numerical	size	leaf_thickness
root_depth	629	1.258, 0.04, 2.56177142857143, 0.9732, 1.58903333333333	226	numerical	size	rooting_depth
leaf_width	851	2.05, 2.75, 7.25, 9.675, 15	281	numerical	size	leaf_width
height_reproductive	483	3.70081426115196, 4.74489431975043, 4.60816569496789, 4.48863636973214, 4.40058420096835	445	numerical	size
GIFT_deciduousness_1	1561	evergreen, deciduous, variable	3	categorical	strategy	leaf_phenology
carnivory	2312	no, yes	2	binary	strategy	carnivory
Grime_strategy	1693	CR, C, CSR, CS, R	7	categorical	strategy	Grime_strategy
nitrogen_fixation	2332	no, yes	2	binary	strategy	nitrogen_fixation
photosynthetic_pathway	2521	C3, C4, CAM	3	categorical	strategy	photosynthetic_pathway
Tyler_parasitism	2273	0, 2, 1	3	categorical	strategy	parasitism
Grime_C	1693	1, 0	2	binary	strategy
Grime_R	1693	1, 0	2	binary	strategy
Grime_S	1693	0, 1	2	binary	strategy
TRY_leaf_phenology	1029	evergreen, deciduous	2	binary	strategy
Tyler_nitrogen_fixation	2273	0, 1	2	binary	strategy
Tyler_photosynthetic_pathway	2225	C3, C4, CAM	4	categorical	strategy
