## Supplementary materials for "NordicTraits: imputed species-level functional trait dataset for vascular plants of Denmark, Finland, Iceland, Norway and Sweden"

### Sheet: Traits_meta
Trait	Explanation	Category	Data type	Unit	Values	Level description	Primary source DOY (if any)
dispersal_distance_class	Categorizes how far seeds or propagules are typically dispersed from the parent plant.	dispersal	Ordinal	index	min = 1; max = 6	1 = dispersal distance for 50 and 99% of seeds 0.1–1 m, 2 = 1–5 m, 3 = 2–15 m, 4 = 40–150 m, 5 = 10–500 m, 6 = 400–1500 m, 7 = 500–5000	Lososova et al. (2023). https://doi.org/10.1111/geb.13712
dispersal_vector	Describes the primary agent responsible for seed dispersal.	dispersal	categorical		Adh; AirD; AirP; AirW; Bird; Expl; Myr; Passive; Veg; Water	Adh = fruits hooked or sticky, facilitating dispersal in the fur or feathers of animals, AirD = fruits very small and light, thereby easily carried by the wind, AirP = fruits plumed by hairs facilitating wind dispersal, AirW = fruits with wings facilitating wind dispersal, Bird = fruits with a nutritious colored tissue attractive as food of birds (or rarely mammals), Expl = fruits with active exp…	Tyler et al. (2021) https://doi.org/10.1016/j.ecolind.2020.106923
seed_buoyancy	Indicates how well seeds float in water, affecting dispersal in aquatic environments.	dispersal	numerical	index	min = 0.02; max = 1	1 indicates that all the seeds float still after a week in still water. 0 means that all seeds sink imediately after placing them to water.
seed_terminal_velocity	Measures how fast seeds fall through air, influencing dispersal distance by wind.	dispersal	numerical	m/s	min = 0.05; max = 5.72
palatability	Reflects how attractive or edible the plant is to herbivores.	ecosystem	numerical	index	min = 1; max = 9
growth_form	Describes the overall physical structure or shape of the plant.	growth_form	categorical		Chamaephyte; Cryptophyte; Hemicryptophyte; Liana; Phanerophyte; Therophyte; Vascular parasite; Vascular semi-parasite	Chamaephyte = Perennial plants with buds close to the ground, protected by snow or litter during unfavorable seasons; Cryptophyte = Perennial plants with buds buried underground or underwater, surviving harsh conditions below the surface; Hemicryptophyte = Perennial plants with buds at or just below the soil surface, allowing regrowth after seasonal dieback; Liana = Long-stemmed, woody vines that…	Kleyer et al (2008) https://doi.org/10.1111/j.1365-2745.2008.01430.x
growth_form_aquatic	Specifies if the plant grows submerged, floating, or emergent in aquatic habitats.	growth_form	Ordinal		aquatic; semiaquatic; terrestrial
woodiness	Indicates whether the plant has woody stems or is herbaceous.	growth_form	Ordinal		non-woody; semi-woody; woody	non-woody = herbaceous plant, semi-woody = herbaceous plant with a woody base of the stem, woody = woody plant	Kleyer et al (2008) https://doi.org/10.1111/j.1365-2745.2008.01430.x
LDMC	Leaf Dry Matter Content: the ratio of dry mass to fresh mass in leaves.	leaf_economic	numerical	g/g	min = 0.045; max = 0.678
SLA	Specific Leaf Area: the area of leaf per unit dry mass.	leaf_economic	numerical	mm2 mg−1	min = 1.15; max = 185.79
leaf_C	The concentration of carbon in leaf tissue.	leaf_economic	numerical	mg/g	min = 144.9; max = 580.1
leaf_CN_ratio	The ratio of carbon to nitrogen in leaves, indicating nutrient use efficiency.	leaf_economic	numerical	ratio	min = 2; max = 100.6
leaf_N	The concentration of nitrogen in leaf tissue, important for protein synthesis and growth.	leaf_economic	numerical	mg/g	min = 2.6; max = 68
leaf_NP_ratio	The ratio of nitrogen to phosphorus in leaves, reflecting nutrient limitation.	leaf_economic	numerical	ratio	min = 3.1; max = 60
leaf_P	The concentration of phosphorus in leaf tissue, critical for energy transfer and growth.	leaf_economic	numerical	mg/g	min = 0; max = 7.7
leaf_chlorophyll	The concentration of chlorophyll in leaves, related to photosynthetic efficiency.	leaf_economic	numerical	mg/g	min = 0.87; max = 28.04
longevity	The typical lifespan of the plant.	longevity	Ordinal	index	min = 1; max = 4	1 = strictly annual, 2 = biennial or at least dying after flowering (hapaxanth), 3 = short lived perennial (often hapaxanthic but may sometimes flower for additional years), 4 = long-lived perennial.	Tyler et al. (2021) https://doi.org/10.1016/j.ecolind.2020.106923
fruit_type	Describes the structure and type of fruit produced.	reproduction	categorical		achene; berry; capsule; drupe; follicle; nut; other; pod; siliqua
nectar_production	Indicates whether and how much nectar the plant produces to attract pollinators.	reproduction	Ordinal	index	min = 1; max = 7	1 = no nectar production (0 g sugar/m2/year) and no collectable pollen, 2 = nectar production insignificant (<0.2 g), or absent but with low but significant amounts of collectable pollen, 3 = nectar production small (0.2–5 g), or lower but with copious collectable pollen 4 = nectar production modest (5–20 g), 5 = rather large (20–50 g), 6 = large (50–200 g), 7 = very large (>200 g).	Tyler et al. (2021) https://doi.org/10.1016/j.ecolind.2020.106923
pollinator_type	Specifies the primary type of pollinator the plant attracts.	reproduction	categorical		0a; 0b; 0c; 0d; 1; 1a; 1ab; 1b; 2; 2a; 2ab; 2b	The data are given on a three-degree scale referring to the degree of dependence on pollinating animals, with subscript letters denoting the kind(s) of pollinating agents concerned: 0a = independent of pollinators, mostly or only vegetatively propagated by fragmentation or clonal growth, 0b = independent of pollinators, mostly or only pollinated by abiotic agents (wind or water; this also include…	Tyler et al. (2021) https://doi.org/10.1016/j.ecolind.2020.106923
seed_bank_persistency	Describes how long seeds remain viable in the soil seed bank.	reproduction	Ordinal	index	min = 1; max = 4	The four-degree scale translates as: 1 = transient (up to one or rarely two years), 2 = short-lived (1–5 years), 3 = long-lived (5–25 years), 4 = semipermanent (>25 years).	Tyler et al. (2021) https://doi.org/10.1016/j.ecolind.2020.106923
seed_dormancy	Indicates whether seeds require specific conditions to germinate, affecting timing of growth.	reproduction	Ordinal	index	min = 1; max = 4	The four-degree scale, possibly better treated as categories, translates as: 1 = non-dormant, germinates within 10 days, 2 = non-dormant or with non-deep physiological or physical dormancy, germinates 10–30 days after sowing, 3 = with morphological, physical or mechanical dormancy, or with intermediate physiological dormancy resulting in very slow germination but independent of temperature and se…	Tyler et al. (2021) https://doi.org/10.1016/j.ecolind.2020.106923
seed_longevity_index	Measures how long seeds remain viable under storage conditions.	reproduction	numerical	index	min = 0; max = 1
seed_mass	The mass of a seed, influencing dispersal, establishment, and survival.	reproduction	numerical	mg	min = 0.37; max = 5268.49
RDMC	Root Dry Matter Content: the ratio of dry mass to fresh mass in roots.	root	numerical	g/g	min = 0.053; max = 0.505
SRA	Specific Root Area: the surface area of roots per unit dry mass, linked to nutrient uptake.	root	numerical	cm2/g	min = 0.04; max = 4857.71
SRL	Specific Root Length: the length of roots per unit dry mass, related to resource acquisition.	root	numerical	m/g	min = 0.7; max = 12047.28
mycorrhiza_colonization_intensity	The extent to which roots are colonized by mycorrhizal fungi, aiding nutrient uptake.	root	numerical	%	min = 0; max = 100
mycorrhiza_type	Specifies the type of mycorrhizal association.	root	categorical		AM; AM/EM; EM; EriM; EriM/ArbM; MonM; None; OrkM; PyrM	None = no mycorrhizal associations, AM = arbuscular mycorrhiza, AM/EM = with both arbuscular mycorrhiza and ectomycorrhiza, ArbM = arbutoid mycorrhiza, EM = ectomycorrhiza, ErM = ericoid mycorrhiza, MonM = monotropoid mycorrhiza, OrkM = Orchid mycorrhiza, PyrM = Pyrola mycorrhiza.	Tyler et al. (2021) https://doi.org/10.1016/j.ecolind.2020.106923
root_N	The concentration of nitrogen in root tissue, important for growth and metabolism.	root	numerical	mg/g	min = 1.4; max = 40
root_P	The concentration of phosphorus in root tissue, critical for energy transfer and growth.	root	numerical	mg/g	min = 0.45; max = 7.02
root_mass_fraction	The proportion of total plant biomass allocated to roots, reflecting belowground investment.	root	numerical	ratio	min = 0.0039; max = 0.925
height	The maximum height the plant typically reaches, influencing light competition and dispersal.	size	numerical	cm	min = 0.5; max = 1712.1
leaf_area	The total surface area of a leaf, related to light interception and gas exchange.	size	numerical	mm2	min = 0.6; max = 62774.2
leaf_length	The length of a leaf, influencing light capture and transpiration.	size	numerical	mm	min = 0.6; max = 423.4
leaf_mass	The average mass of a leaf, related to resource investment and function.	size	numerical	mg	min = 0.4; max = 4055.4
leaf_thickness	The thickness of a leaf, affecting light absorption, gas exchange, and drought tolerance.	size	numerical	mm	min = 0.386; max = 4.047
rooting_depth	The maximum depth roots penetrate into the soil, affecting access to water and nutrients.	size	numerical	m	min = 0.37; max = 5.15
Grime_strategy	Classifies plants into competitive, stress-tolerant, or ruderal strategies based on habitat.	strategy	categorical		C; CR; CS; CSR; R; S; SR	The Grime CRS plant strategy system. C (Competitor) = Plants that thrive in productive, low-stress, low-disturbance environments by outcompeting neighbors for resources. R (Ruderal) = Plants adapted to high-disturbance, low-stress environments, characterized by rapid growth and reproduction. S (Stress-tolerator) = Plants adapted to low-resource, high-stress environments, growing slowly but persis…
carnivory	Indicates whether the plant obtains nutrients by trapping and digesting animals.	strategy	binary		no; yes	The ability (yes), or inability (no) to trap and digest animals.	Tyler et al. (2021) https://doi.org/10.1016/j.ecolind.2020.106923
leaf_phenology	Describes the seasonal timing of leaf production, growth, and senescence.	strategy	Ordinal		deciduous; variable; evergreen	deciduous = plants shed all their leaves seasonally, usually in response to cold or dry periods; variable = plants that can exhibit either deciduous or evergreen traits, depending on environmental conditions or species variability; evergreen = plants retain their leaves year-round, replacing them gradually.
nitrogen_fixation	Indicates whether the plant can convert atmospheric nitrogen into a usable form via symbiosis.	strategy	binary		no; yes	The ability (yes), or inability (no) to form symbioses with bacteria capable of fixing atmospheric nitrogen	Tyler et al. (2021) https://doi.org/10.1016/j.ecolind.2020.106923
parasitism	Describes whether the plant obtains resources by parasitizing other plants.	strategy	Ordinal		none; hemiparasite; holoparasite	none = non-parasitic species, hemiparasite = own photosynthesis but extracting water and mineral nutrients from the host, holoparasite = fully dependent on the host also for carbohydrates.	Tyler et al. (2021) https://doi.org/10.1016/j.ecolind.2020.106923
photosynthetic_pathway	Specifies the photosynthetic pathway used, affecting water and carbon use.	strategy	categorical		C3; C4; CAM	C3 = the most common pathway, where CO₂ is fixed directly into a 3-carbon compound. Efficient in cool, moist conditions but prone to photorespiration in hot, dry climates; C4 = CO₂ is first fixed into a 4-carbon compound, reducing photorespiration. Common in hot, sunny environments; CAM (Crassulacean Acid Metabolism) = CO₂ is fixed at night and stored as an acid, then used during the day to minim…
